# Systematic Discovery of Conservation States for Single-Nucleotide Annotation of the Human Genome

**DOI:** 10.1101/262097

**Authors:** Adriana Sperlea, Jason Ernst

## Abstract

Comparative genomics sequence data is an important source of information for interpreting genomes. Genome-wide annotations based on this data have largely focused on univariate scores or binary calls of evolutionary constraint. Here we present a complementary whole genome annotation approach, ConsHMM, which applies a multivariate hidden Markov model to learn *de novo* different ‘conservation states’ based on the combinatorial and spatial patterns of which species align to and match a reference genome in a multiple species DNA sequence alignment. We applied ConsHMM to a 100-way vertebrate sequence alignment to annotate the human genome at single nucleotide resolution into 100 different conservation states. These states have distinct enrichments for other genomic information including gene annotations, chromatin states, and repeat families, which were used to characterize their biological significance. Conservation states have greater or complementary predictive information than standard constraint based measures for a variety of genome annotations. Bases in constrained elements have distinct heritability enrichments depending on the conservation state assignment, demonstrating their relevance to analyzing phenotypic associated variation. The conservation states also highlight differences in the conservation patterns of bases prioritized by a number of scores used for variant prioritization. The ConsHMM method and conservation state annotations provide a valuable resource for interpreting genomes and genetic variation.
