## Supplementary material for "Systematic Discovery of Conservation States for Single-Nucleotide Annotation of the Human Genome"

### Sheet: Table S2
	Genome %	TSS of protein coding genes	TSS of pseudogenes	TES of protein coding genes	TES of pseudogenes	CDS	Exons of protein coding genes	Exons of pseudogenes	UTR	CpG Island	PhastCons elements	Repeat Elements	Median Non-Exonic DHS	Assembly Gaps
1	0.60421	1.78202	2.37094	1.98303	2.05628	71.4874	28.1396	7.36256	12.3447	12.5356	17.9372	0.0075	2.83653	0
2	0.83635	2.37152	0.76904	7.00252	0.61169	9.14921	7.84749	1.23262	9.00432	1.52856	14.187	0.02231	3.06878	0
3	0.4563	1.85161	0.80089	5.10455	0.94498	30.0845	14.8069	4.7037	9.98128	5.4475	9.39089	0.0175	2.6201	0
4	0.6035	6.88036	1.94985	5.29715	1.79227	16.2027	8.97856	2.91832	7.05614	5.45852	10.4452	0.02748	3.97009	0
5	1.66379	5.98838	0.30311	5.92873	0.23281	1.83078	3.27875	0.26581	4.535	2.75279	9.08155	0.06136	4.09109	0
6	3.58689	1.72782	0.108	2.19141	0.10188	0.24792	1.19188	0.09192	1.62225	0.94069	2.92288	0.35969	2.49394	0
7	0.84717	6.76218	0.9145	6.71798	0.95757	2.29596	4.75927	0.68981	5.3947	7.09567	2.09033	0.10131	2.13574	0
8	0.72892	3.30056	0.2607	4.54863	0.36094	1.18579	2.87626	0.33594	3.8398	2.16158	2.74677	0.05425	2.8253	0
9	0.89603	1.27639	0.0571	1.95391	0.10603	0.19267	1.13916	0.08152	1.53313	0.90703	1.01308	0.37134	2.12926	0
10	0.8626	1.72003	0.07626	2.24518	0.14403	0.3049	1.29817	0.1233	1.691	1.11174	0.64572	0.40121	2.02033	0
11	0.75125	1.2275	0.3697	1.20304	0.3113	0.21228	1.04622	0.31307	1.29322	0.92607	0.63775	0.48921	1.50115	0
12	0.7501	0.91345	0.22411	0.99834	0.20461	0.14555	0.72872	0.25025	0.92378	0.73195	0.83668	0.46473	1.4215	0
13	1.2371	1.0286	0.11225	1.02697	0.06498	0.12596	0.73886	0.0881	0.94259	0.83495	1.0499	0.45892	1.57221	0
14	0.93708	1.64929	0.20279	1.44946	0.10919	0.19291	1.22258	0.14532	1.56524	1.43435	0.93945	0.42994	2.15803	0
15	0.76686	1.75339	0.13343	1.99345	0.08577	0.23779	1.29955	0.09569	1.7178	1.24957	0.60793	0.36463	2.20445	0
16	0.7181	0.76762	0.15267	0.82706	0.0916	0.08767	0.60856	0.13859	0.71421	0.60219	0.18611	0.64483	1.2776	0
17	2.1424	0.61559	0.21493	0.83407	0.15351	0.09452	0.5785	0.15235	0.68618	0.43775	0.7748	0.64369	1.2762	0
18	0.94391	0.71498	0.17035	0.88636	0.13937	0.1064	0.68754	0.14485	0.81927	0.69587	0.18443	0.58994	1.40856	0
19	1.06641	2.24153	0.13707	2.88151	0.08224	0.54032	1.70588	0.14896	2.25818	1.34971	1.22437	0.28784	2.42289	0
20	1.02862	3.30554	0.16343	1.14474	0.1421	0.26371	1.12302	0.16287	1.48038	3.28919	0.99562	0.47869	1.72992	0
21	0.64163	0.99561	0.21643	1.20736	0.17085	0.21797	1.04752	0.16367	1.29852	0.96246	0.71737	0.45618	1.50763	0
22	0.40821	1.79206	0.21485	0.74643	0.23274	0.15238	0.82285	0.19462	0.99892	2.25132	0.39656	0.62541	1.46734	0
23	0.62917	0.4831	0.31365	0.6813	0.2207	0.06759	0.45464	0.17728	0.50688	0.66343	0.37454	0.91557	0.9979	0
24	0.53103	0.44626	0.09634	0.58352	0.13763	0.05655	0.41706	0.1902	0.47789	0.39786	0.28453	0.83088	0.961149	0
25	0.61489	0.48594	0.20207	0.46195	0.10697	0.05157	0.3589	0.11578	0.3932	0.40188	0.30705	1.00557	0.913384	0
26	0.72427	0.62594	0.14128	0.67027	0.14127	0.06337	0.48813	0.17666	0.57278	0.54988	0.4434	0.68373	1.05805	0
27	0.9556	0.71162	0.09178	0.96199	0.13001	0.09167	0.66769	0.14657	0.79356	0.59109	0.19766	0.62421	1.33712	0
28	0.44249	29.0252	14.5191	5.03043	14.518	7.34112	6.79441	14.1854	6.5853	32.1593	3.27281	0.20486	4.13254	0
29	0.91848	0.6282	0.19894	0.3936	0.12731	0.05453	0.34771	0.12476	0.39778	0.54628	0.28254	0.81259	0.914675	0
30	0.93657	0.20902	0.1951	0.34188	0.08584	0.03166	0.25883	0.11659	0.30338	0.19155	0.29449	0.85551	0.789116	0
31	0.63088	0.51445	0.20853	0.54847	0.17377	0.08221	0.36991	0.21821	0.42353	0.61839	0.30512	0.79881	0.89625	0
32	0.9275	0.36659	0.24428	0.43432	0.24427	0.06013	0.27874	0.26322	0.32536	0.47923	0.35653	1.33358	0.674456	0
33	0.44825	0.91943	0.83157	0.51846	0.60325	0.08752	0.28693	0.63018	0.33062	0.78053	0.40914	1.04825	0.625904	0
34	0.51331	0.71257	0.55531	0.65397	0.66917	0.13075	0.47657	0.57062	0.54636	0.49653	0.65201	0.62119	0.884773	0
35	1.20174	0.99456	0.25544	1.2162	0.15204	0.13654	0.91547	0.18762	1.10626	1.01284	0.64032	0.55669	1.55066	0
36	1.33582	0.33938	0.18603	0.58379	0.12583	0.04228	0.35391	0.13053	0.40309	0.19942	0.47499	0.89488	0.952479	0
37	2.303	0.60622	0.13012	1.11004	0.11107	0.09153	0.72346	0.12261	0.89169	0.47304	0.891	0.50857	1.46319	0
38	0.90682	0.57947	0.14508	0.60369	0.12895	0.07936	0.46941	0.1098	0.57215	0.35995	0.56335	0.62515	1.11764	0
39	0.6975	0.40623	0.24101	0.57754	0.31434	0.07555	0.39959	0.27067	0.4687	0.29075	0.44984	0.64936	0.956918	0
40	0.75647	0.30646	0.16425	0.26626	0.11593	0.03108	0.21211	0.13906	0.23698	0.13722	0.33303	1.03152	0.762098	0
41	0.70368	0.38802	0.10387	0.56512	0.18694	0.05448	0.36441	0.14262	0.41012	0.31716	0.37919	0.83937	0.95986	0
42	0.74108	0.82029	0.25642	0.65507	0.17751	0.11769	0.53642	0.1931	0.60064	0.66959	0.35713	0.75488	1.19935	0
43	0.99839	0.26832	0.16838	0.51211	0.1098	0.06881	0.38966	0.14475	0.44866	0.40267	0.38884	0.7689	1.06962	0
44	1.02456	0.67881	0.66343	0.64521	0.54925	0.13229	0.39206	0.63731	0.43722	0.64046	0.45898	1.11407	0.778019	0
45	0.84128	0.48377	0.37358	0.57091	0.21718	0.10468	0.38076	0.29203	0.41749	0.34016	0.30027	0.86705	0.864834	0
46	0.69822	0.45008	0.2617	0.62872	0.26168	0.10021	0.47681	0.32649	0.51166	0.32926	0.38362	0.80106	0.975689	0
47	0.40957	1.28301	0.28553	1.28619	0.26766	0.18467	0.92966	0.19325	1.10234	1.18074	0.05079	0.53137	1.59225	0
48	0.53314	0.42517	0.10967	0.63934	0.1645	0.07775	0.42834	0.20344	0.49444	0.41772	0.14138	0.70704	1.03139	0
49	0.60547	0.91894	0.15693	1.13446	0.18106	0.13402	0.89955	0.18196	1.08316	0.99243	0.2283	0.48451	1.54455	0
50	0.79088	3.10714	0.1571	3.02995	0.16633	0.74497	1.91959	0.20943	2.47815	1.89036	1.2155	0.25839	2.37954	0
51	0.73682	1.04878	0.25791	0.89017	0.13886	0.13437	0.75043	0.16963	0.90264	0.96312	0.21391	0.53659	1.45082	0
52	0.49672	1.14085	0.17657	0.99812	0.2207	0.134	0.80863	0.16955	0.97117	1.06403	0.13614	0.54903	1.49294	0
53	0.50001	2.63761	0.20464	3.48078	0.19001	0.82975	2.08576	0.21305	2.6166	2.04616	0.74988	0.26937	2.41148	0
54	0.27067	3.88284	1.6202	5.53341	3.13216	20.6197	11.0697	6.63347	7.67192	6.87341	4.24266	0.03534	2.15051	0
55	0.30033	3.12192	0.14602	2.82013	0.29201	0.80329	1.87392	0.3085	2.36664	2.03016	1.44415	0.25792	2.31286	0
56	0.3795	1.54756	0.21185	1.10231	0.26961	0.15378	0.71809	0.26712	0.86161	1.26628	0.22332	0.56119	1.33031	0
57	0.39137	0.80296	0.39218	0.84454	0.16806	0.11565	0.57205	0.26845	0.65981	0.82592	0.17077	0.66712	1.1708	0
58	0.46124	1.08341	0.26938	0.95173	0.28521	0.17701	0.67597	0.37143	0.74587	0.8667	0.09887	0.68943	1.15054	0
59	0.53306	0.85047	0.61701	0.80414	0.50728	0.15939	0.55835	0.51102	0.61751	1.19703	0.11458	0.85325	1.07763	0
60	0.30461	0.32134	0.14397	0.5595	0.21593	0.05651	0.34148	0.17127	0.37327	0.4102	0.07764	0.89601	0.899396	0
61	0.47928	0.51595	0.13725	0.39869	0.15249	0.06129	0.3742	0.14778	0.4169	0.60746	0.07421	0.75934	0.924856	0
62	0.44401	0.69616	0.19753	0.52342	0.13168	0.07653	0.50179	0.19661	0.54988	0.80411	0.09882	0.78811	1.07644	0
63	0.4086	2.78639	0.30409	1.17546	0.10732	0.28923	1.19304	0.25477	1.45255	3.15019	0.1939	0.48877	1.6309	0
64	0.78631	0.78621	0.23238	0.55828	0.23236	0.07257	0.41544	0.18202	0.47139	0.606	0.3017	0.82234	0.914694	0
65	0.93007	0.49298	0.1886	0.54418	0.17287	0.07208	0.47772	0.11994	0.53739	0.75315	0.15707	0.81042	0.91446	0
66	0.66634	1.21382	0.18647	1.06957	0.13161	0.15013	0.93201	0.16107	1.10966	1.28422	0.28744	0.54395	1.33185	0
67	0.98242	0.84951	0.61749	0.76751	0.46123	0.12872	0.73012	0.2505	0.8086	1.22351	0.16437	1.16596	0.974734	0
68	1.17402	0.29839	0.30505	0.38271	0.16185	0.04043	0.32559	0.17593	0.34657	0.28583	0.11196	1.45699	0.60193	0
69	0.91995	0.252	0.35752	0.33683	0.23038	0.04993	0.25948	0.20742	0.2943	0.33587	0.2649	1.29861	0.63144	0
70	0.50678	0.45745	0.28844	0.49935	0.31726	0.08108	0.35969	0.31163	0.40294	0.88523	0.08916	1.19529	0.743455	0
71	0.40875	0.78143	0.53644	0.55594	0.37548	0.12391	0.48205	0.33008	0.51104	1.018	0.07916	1.07891	0.843333	0
72	1.20582	0.42724	0.35762	0.5782	0.35153	0.08207	0.33877	0.31837	0.37211	0.51768	0.29685	1.26673	0.68112	0
73	0.73565	0.48321	0.64579	0.61779	0.68549	0.18375	0.48603	0.58461	0.51816	0.42411	0.18312	1.53021	0.559467	0
74	1.48747	0.37405	0.398	0.55899	0.28006	0.05786	0.48072	0.15093	0.5527	0.33974	0.11934	1.66839	0.780832	0
75	2.4748	0.22066	1.34376	0.30885	0.756	0.04957	0.45661	0.40224	0.51382	0.14769	0.1921	1.7963	0.44742	0
76	3.91681	0.14863	0.37321	0.2202	0.26682	0.02989	0.21891	0.17666	0.25222	0.03494	0.13884	2.0025	0.475065	0
77	0.98246	0.26743	0.31989	0.3522	0.20829	0.04212	0.36513	0.16934	0.41742	0.18357	0.11281	1.94979	0.361651	0
78	1.14136	0.24374	0.51229	0.24434	0.37779	0.03182	0.24456	0.25272	0.28128	0.20516	0.14218	1.93379	0.487633	0
79	3.17635	0.14273	0.29223	0.2195	0.25079	0.01799	0.1737	0.22284	0.21115	0.05756	0.11062	2.01997	0.3931	0
80	1.23885	0.21624	0.30678	0.3877	0.20058	0.04318	0.38527	0.16554	0.44106	0.19234	0.15651	1.81067	0.367871	0
81	0.98373	0.29327	1.90944	0.41999	1.12924	0.04113	0.25935	0.76103	0.30251	0.63767	0.38656	1.81581	0.396784	0
82	0.53691	3.07046	57.1471	2.35665	47.9957	1.24258	1.71151	26.1222	1.69246	10.0776	3.56503	0.4953	0.859311	0
83	1.28714	0.18411	0.36909	0.2287	0.32932	0.0313	0.14612	0.44758	0.1737	0.1179	0.09169	1.99681	0.269767	0
84	0.8581	0.42626	1.05617	0.5838	0.93686	0.15565	0.33867	1.08466	0.35997	0.71889	0.25668	1.63661	0.289981	0
85	1.37898	0.13449	0.26501	0.21347	0.24379	0.03296	0.15361	0.2682	0.18648	0.15143	0.06338	2.01708	0.231562	0
86	1.56392	0.07576	0.24769	0.10567	0.22898	0.01157	0.0959	0.19926	0.11237	0.05918	0.07842	2.07307	0.209365	0
87	0.6274	0.27918	0.60577	0.37042	0.3844	0.03682	0.26116	0.33586	0.30546	0.31074	0.06326	1.92347	0.378539	0
88	0.66333	0.31842	0.84842	0.26471	0.47376	0.04473	0.36306	0.26382	0.41096	0.20199	0.0557	1.85346	0.499303	0
89	0.37798	1.14489	0.52209	0.62852	0.42538	0.1496	0.52846	0.39627	0.57775	1.31203	0.08835	0.99756	0.884329	0
90	1.08988	0.17489	0.45602	0.26536	0.40904	0.02631	0.16916	0.28798	0.19105	0.1413	0.13254	1.92062	0.339849	0
91	0.99028	0.53583	0.92995	0.412	0.61992	0.07937	0.30903	0.65756	0.34662	0.50291	0.23694	1.55029	0.399575	0
92	1.80582	0.13123	0.36427	0.18589	0.31972	0.0161	0.127	0.23792	0.14419	0.08931	0.06772	2.02232	0.246012	0
93	0.66576	0.20893	0.38424	0.13963	0.32932	0.01587	0.13539	0.25046	0.17347	0.07842	0.0394	2.0223	0.289498	0
94	0.65484	0.22815	0.33484	0.22082	0.32365	0.02809	0.12271	0.3398	0.15326	0.0968	0.05018	2.00413	0.208301	0
95	1.05895	0.50595	3.77538	0.45843	3.01594	0.16044	0.28524	2.41174	0.31525	2.04052	1.51675	1.63806	0.297536	0
96	8.86181	0.02151	0.02969	0.01515	0.02804	0.00366	0.00978	0.03169	0.01262	0.01261	0.00344	0.30093	0.015451	11.2844
97	1.12606	0.16928	0.42189	0.14218	0.27259	0.02014	0.06576	0.37754	0.07648	0.08236	0.02624	1.99483	0.109789	0
98	0.50728	0.07109	0.12967	0.12217	0.14407	0.01334	0.07444	0.26171	0.09066	0.07189	0.02434	2.06094	0.219043	0
99	0.9721	0.07419	0.203	0.13282	0.21051	0.0129	0.10229	0.19658	0.12873	0.11132	0.03976	2.03774	0.174564	0
100	0.25184	0.77733	98.1503	1.20989	147.041	4.01677	2.09203	176.81	1.32254	4.24249	15.5098	0.02394	0.629761	0
Base	100	0.00063	0.00044	0.00063	0.00044	1.13101	2.98293	0.38229	1.57526	0.68329	5.1742	46.7229	0.72212	7.57007
Table S2: Conservation state size and enrichment values. The table provides the values from Figure S8.
