## Supplementary material for "Systematic Discovery of Conservation States for Single-Nucleotide Annotation of the Human Genome"

### Sheet: Table S3
State	Group Mnemonic	Group Description	Distal align name	Distal match name	Proximal not align name	Proximal not match name	Summary of Notable Enrichments
1	AM_allVert	High align and match frequency for all vertebrates	Spotted gar	Spotted gar	Lamprey	Lamprey	Most enriched state for CDS, UTRs, exons of protein coding genes, PhastCons constrained elements, GWAS catalog relative to common variation, nucleosome genes and PromD2, Tx, Tx3', TxReg, and TxEnh3' chromatin states; Highest Avg. PhyloP score; Top 7 most enriched state for DHS in non-exons; Top 5 enriched for CpG islands
2	AM_nonMam	High align and matching for mammals and some non-mammals	Lizard	Lizard	X. tropicalis	X. tropicalis	Most enriched state for cellular developmental process genes, TES of protein coding genes, EnhA1, EnhA2, EnhAF, EnhW1, EnhW2 chromatin states; Top 7 most enriched state for DHS in non-exons; Top 5 most enriched for exons of protein coding genes; Top 7 most enriched for PhastCons constrained elements; Top 5 avg PhyloP score
3			Coelacanth	Tasmanian devil	X. tropicalis	Wallaby	Most enriched state for detection of chemical stimulus involved in sensory perception of smell genes; Second most enriched state for CDS and exons of protein coding genes; Top 5 most enriched for exons of protein coding genes; Top seven most enriched state for DHS in non-exons; Top 7 most enriched for PhastCons constrained elements
4			Spiny softshell turtle	Painted turtle	Saker falcon	Wallaby	Most enriched state for transcription from RNA polymerase II promoter genes; Top 5 most enriched for exons of protein coding genes; Top 7 most enriched state for DHS in non-exons; Top 7 most enriched for PhastCons constrained elements; Top 5 avg PhyloP score
5	AM_Mam	High align and match for mammals	Wallaby	Tasmanian devil	Platypus	Wallaby	Most enriched state for DNase chromatin state, cell-cell signaling genes, Unknown class and family, and Deu family repeats; Second most enriched state for EnhA1, EnhA2, EnhAF, EnhW1, EnhW2 chromatin states; Top 7 most enriched state for DHS in non-exons; Top 7 most enriched for PhastCons constrained elements; Top 5 avg PhyloP score
6			Armadillo	Armadillo	Opossum	Opossum	Most enriched state for CR1, Dong-R4, RTE-BovB family repeats
7			Zebra finch	Armadillo	Tasmanian devil	Opossum	Most enriched state for neuromuscular process genes; Highly enriched in regions flanking exons of protein coding genes and canonical splice sites; Top 5 most enriched for CpG islands; Second most enriched for TES of protein coding genes
8			Wallaby	Opossum	Platypus	Lesser Egyptian jerboa	Most enriched for cell adhesion genes; Top 7 most enriched state for DHS in non-exons
9			Armadillo	Armadillo	Opossum	Lesser Egyptian jerboa
10			Armadillo	Armadillo	Opossum	Cat		Species Groups
11			Armadillo	Armadillo	Cat	Lesser Egyptian jerboa		Primates
12			Armadillo	Armadillo	Black flying-fox	Pika		Euarchontoglires
13			Armadillo	Armadillo	David's myotis bat	Pika		Laurasiatheria
14			Armadillo	Armadillo	Naked mole-rat	Lesser Egyptian jerboa	Most enriched state for TxEnh5' and TxEnhW chromatin states	Afrotheria
15			Armadillo	Armadillo	Opossum	Lesser Egyptian jerboa		Mammal
16			Armadillo	Armadillo	Hedgehog	Squirrel		Birds
17			Armadillo	Armadillo	Hedgehog	Lesser Egyptian jerboa	Most enriched state for MIR and RTE family repeats	Sarcopterygii
18			Armadillo	Armadillo	Hedgehog	Lesser Egyptian jerboa		Fish
19			Armadillo	Armadillo	Opossum	Tibetan antelope
20			Armadillo	Armadillo	Tibetan antelope	Pika
21			Armadillo	Armadillo	Pig	Lesser Egyptian jerboa
22			Armadillo	Armadillo	Naked mole-rat	Lesser Egyptian jerboa
23	AM_SMam	High align and match for mammals, but missing notable subsets	Armadillo	Big brown bat	Chinese tree shrew	Bushbaby	Most enriched state for L2 family repeats
24			Armadillo	Big brown bat	Chinese tree shrew	Chinese tree shrew
25			Big brown bat	Big brown bat	Lesser Egyptian jerboa	Chinese tree shrew
26			Armadillo	Armadillo	Lesser Egyptian jerboa	Lesser Egyptian jerboa
27			Armadillo	Armadillo	Lesser Egyptian jerboa	Lesser Egyptian jerboa
28			American alligator	Manatee	Lesser Egyptian jerboa	Chinese tree shrew	Most enriched state for TSS, CpG islands, regulation of cellular process genes, chromatin states TssA, PromU, PromD1, PromP, PromBiv, and Low Complexity class and family Repeats; Top 7 most enriched state for DHS in non-exons
29			Armadillo	Weddell seal	Lesser Egyptian jerboa	Chinese tree shrew
30			Armadillo	Manatee	Lesser Egyptian jerboa	Chinese tree shrew
31			Armadillo	Manatee	Chinese tree shrew	Chinese tree shrew
32			Weddell seal	Weddell seal	Bushbaby	Bushbaby	Most enriched state for hAT-Blackjack family repeats
33			Black flying-fox	Weddell seal	Rhesus	Rhesus
34			Armadillo	Armadillo	Rhesus	Rhesus
35			Armadillo	Armadillo	Squirrel	Squirrel
36			Armadillo	Big brown bat	Lesser Egyptian jerboa	Chinese tree shrew	Most enriched state for RC class, Helitron, hAT-Charlie, hAT family repeats
37			Armadillo	Armadillo	Lesser Egyptian jerboa	Lesser Egyptian jerboa
38			Armadillo	Armadillo	Lesser Egyptian jerboa	Lesser Egyptian jerboa
39			Armadillo	Armadillo	Lesser Egyptian jerboa	Chinese tree shrew
40			Black flying-fox	Weddell seal	Chinese tree shrew	Chinese tree shrew	Most enriched state for hAT-Tip100 Family repeats
41			Armadillo	Black flying-fox	Lesser Egyptian jerboa	Lesser Egyptian jerboa	Most enriched state for Gypsy Family repeats
42			Armadillo	Megabat	Lesser Egyptian jerboa	Chinese tree shrew
43			Armadillo	Manatee	Squirrel	Chinese tree shrew
44			Weddell seal	Weddell seal	Bushbaby	Squirrel monkey	Most enriched state for TcMar-Tc2 family repeats
45			Armadillo	White rhinoceros	Chinese tree shrew	Chinese tree shrew
46			Armadillo	Manatee	Lesser Egyptian jerboa	Chinese tree shrew
47	A_SMam	High align frequencies for mammals, but low match frequencies	Armadillo	Domestic goat	Prairie vole	Bushbaby
48			Armadillo	Squirrel monkey	Lesser Egyptian jerboa	Bushbaby
49			Armadillo	Squirrel monkey	Lesser Egyptian jerboa	Bushbaby
50			Armadillo	Squirrel monkey	Opossum	Bushbaby	Most enriched state for receptor binding genes
51			Armadillo	Squirrel monkey	Hedgehog	Bushbaby
52			Armadillo	Chinchilla	Hedgehog	Lesser Egyptian jerboa
53			Armadillo	Pika	Opossum	Pig	Most enriched state for system development genes
54			Lizard	Squirrel monkey	X. tropicalis	Bushbaby	Most enriched state for calcium ion binding genes; Top 5 enriched for CpG islands; Top 5 most enriched for exons of protein coding genes; Top 7 most enriched for PhastCons constrained elements while having low GERP++ and PhyloP base scores
55			Armadillo	Gorilla	Opossum	Orangutan	Most enriched state for mesonephros development genes; Top 6 most enriched state for common variation and CG dinucleotides
56			Armadillo	Gorilla	Hedgehog	Orangutan	Top 6 most enriched state for common variation and CG dinucleotides
57			Armadillo	Gorilla	Lesser Egyptian jerboa	Orangutan	Top 6 most enriched state for common variation and CG dinucleotides
58			Armadillo	Squirrel monkey	Lesser Egyptian jerboa	Bushbaby
59			Black flying-fox	Squirrel monkey	Chinese tree shrew	Bushbaby
60			Weddell seal	Squirrel monkey	Lesser Egyptian jerboa	Bushbaby
61			Armadillo	Squirrel monkey	Lesser Egyptian jerboa	Bushbaby
62			Armadillo	Squirrel monkey	Lesser Egyptian jerboa	Bushbaby
63			Armadillo	Squirrel monkey	Tibetan antelope	Bushbaby
64	AM_Prim	High align and match frequencies for primates	Armadillo	Manatee	Lesser Egyptian jerboa	Chinese tree shrew
65			Armadillo	Manatee	Chinese tree shrew	Bushbaby
66			Armadillo	Armadillo	Pig	Lesser Egyptian jerboa
67			Rabbit	Bushbaby	Pika	Chinese tree shrew	Most enriched state for ERVL family repeats
68			Brush-tailed rat	Chinchilla	Chinese tree shrew	Bushbaby
69			Weddell seal	Weddell seal	Bushbaby	Bushbaby
70			Weddell seal	Squirrel monkey	Bushbaby	Bushbaby
71			White rhinoceros	Squirrel monkey	Bushbaby	Bushbaby
72			White rhinoceros	White rhinoceros	Bushbaby	Bushbaby
73			Domestic goat	Domestic goat	Bushbaby	Bushbaby
74			Bushbaby	Bushbaby	Chinese tree shrew	Chinese tree shrew	Most enriched state for DNA class and DNA, Merlin, MuDR, TcMar-Tigger, and TcMar family repeats
75			Squirrel monkey	Squirrel monkey	Bushbaby	Bushbaby	Most enriched state for snRNA, srpRNA, scRNA, and RNA class and family repeats
76			Squirrel monkey	Squirrel monkey	Bushbaby	Bushbaby	Most enriched state for LTR class and ERV, ERVL-MaLR, LTR, PiggyBac, and TcMar-Mariner family repeats
77			Squirrel monkey	Squirrel monkey	Gorilla	Gorilla	Most enriched state for SINE class, and SINE and Alu family repeats and Tx5' and TxWk chromatin states
78			Marmoset	Marmoset	Squirrel monkey	Squirrel monkey
79			Green monkey	Green monkey	Marmoset	Marmoset
80			Green monkey	Green monkey	Marmoset	Marmoset
81			Green monkey	Green monkey	Marmoset	Marmoset
82			American alligator	Green monkey	Marmoset	Marmoset	Most enriched for ReprPC chromatin state; Top 5 most enriched for CpG islands; Second most enriched for TSS, Exons, and TES of pseudogenes and ZNF/Rpts chromatin state; Top 5 enriched for CpG islands
83			Squirrel monkey	Squirrel monkey	Baboon	Baboon
84			Green monkey	Green monkey	Baboon	Baboon
85			Green monkey	Green monkey	Gorilla	Gorilla
86			Green monkey	Green monkey	Rhesus	Rhesus	Most enriched state for LINE class, L1 family, repeat bases, and Quies chromatin state
87			Green monkey	Gibbon	Marmoset	Rhesus	Top 6 most enriched state for common variation and CG dinucleotides
88			Squirrel monkey	Gibbon	Bushbaby	Rhesus	Top 6 most enriched state for common variation and CG dinucleotides
89			Bushbaby	Gorilla	Chinese tree shrew	Orangutan	Top 6 most enriched state for common variation and CG dinucleotides; Most enriched state for antigen binding genes
90	AM_SPrim	High align and match frequencies for a few primates	Squirrel monkey	Squirrel monkey	Rhesus	Rhesus
91			Gibbon	Gibbon	Rhesus	Rhesus
92			Gibbon	Gibbon	Rhesus	Rhesus	Most enriched state for EnhAc chromatin state
93			Orangutan	Orangutan	Gibbon	Gibbon	Most enriched state for Het chromatin state, ERV1 and ERVK repeats
94			Gorilla	Gorilla	Orangutan	Orangutan
95			NA	NA	Chimp	Chimp	Most enriched state for simple and rRNA class and family and acro and telo family repeats
96			NA	NA	Chimp	Chimp	Most enriched state for assembly gaps, centr family repeats
97			Chimp	Chimp	Gorilla	Gorilla	Most enriched state for Satellite and Other class and family repeats
98			Orangutan	Orangutan	Gorilla	Gorilla
99			Gibbon	Gibbon	Gorilla	Gorilla
100	artifact	Putative artifact	Spotted gar	Spotted gar	Marmoset	Marmoset	Most enriched state for TSS, Exons, TES of pseudogenes, ZNF/Rpts chromatin state, tRNA class and family repeats, protein-DNA complex assembly genes; Top 7 most enriched for PhastCons constrained elements; Top 5 avg PhyloP score
Table S3: Summary of state grouping, depth of aligning and matching in each state, and notable state enrichments. The first column contains the state IDs with states of the same group having the same color. The second column contains the group mnemonic. The third column contains a summary of the align and match probabilities associated with the state group. The fourth and fifth columns contain th…
